# Small Extracellular Vesicle Cargoes Associated with Lymph Node Metastasis in Head and Neck Cancer

**DOI:** 10.64898/2025.12.31.697101

**Authors:** Adnan Shafiq, Shinya Sato, Bahnisikha Barman, Emily N. Arner, Brandee Brown, Alissa M. Weaver

## Abstract

Head and neck squamous cell carcinoma (HNSCC) is a highly aggressive malignancy in which cervical lymph node metastasis critically determines patient prognosis. Despite advances in clinical staging based on tumor size, depth of invasion, and nodal status, these parameters fail to capture the biological heterogeneity of HNSCC, leading to overtreatment or undertreatment, and significant morbidity. Emerging evidence implicates small extracellular vesicles (SEVs) as key mediators of tumor progression and promising biomarkers for metastatic potential. In this study, we performed iTRAQ-based proteomic profiling of SEVs from metastatic (MOC2) and nonmetastatic (MOC1) HNSCC mouse cell lines and identified multiple cargoes associated with metastatic processes, including angiogenesis, extracellular matrix remodeling, immune modulation, and perineural invasion. Further, we employed an immune-competent orthotopic mouse oral carcinoma (MOC) model to investigate how exosome biogenesis affects HNSCC metastasis. Loss of the exosome/SEV biogenesis protein HRS in MOC2 HNSCC cells impaired SEV formation *in vitro* and tumor growth and metastasis *in vivo.* Consistent with the SEV cargoes enriched in MOC2 EVs, immunohistochemical analyses of MOC2 tumors revealed reduced blood vessel and nerve density in HRS-deficient tumors. Analysis of candidate biomarker SEV cargoes in the circulating EVs from HPV-negative HNSCC patients revealed significant correlations of these proteins with metastatic status. Collectively, these findings identify SEV cargoes as potential functional mediators of metastasis and liquid biopsy biomarkers in HNSCC.
