## Supplementary material for "Small Extracellular Vesicle Cargoes Associated with Lymph Node Metastasis in Head and Neck Cancer": Highly enriched in MOC2-SEVs

### Sheet: Supplementary Table 2
Supplementary Table S2: 80 proteins identified in MOC2-derived sEVs using Log2 fold change greater than 1
accession_numbers	Gene name	entry_name	numSpectra	numPepsUnique	percentCoverage	totalIntensity	log2_iTRAQ_116_114_median	Normalized Log2 MOC2-/MOC1-sEVs	Z Score
O88207	Col5a1	Collagen alpha-1(V) chain	3	2	0.9	128000000	2.64	2.5275	4.75626
Q60780	Gas7	Growth arrest-specific protein 7	4	4	6.8	89200000	2.517	2.4045	4.52475
Q99J85	Nptxr	Neuronal pentraxin receptor	2	2	4.2	20100000	2.259	2.1465	4.03915
P04918	Saa3	Serum amyloid A-3 protein	4	3	21.3	172000000	2.153	2.0405	3.83964
Q60963	Pla2g7	Platelet-activating factor acetylhydrolase	4	3	5.2	79100000	2.084	1.9715	3.70977
Q3V3R4	Itga1	Integrin alpha-1	12	6	4.3	466000000	2.045	1.9325	3.63636
P46096	Syt1	Synaptotagmin-1	2	2	4.5	68200000	2.027	1.9145	3.60249
Q2PFD7	Psd3	PH and SEC7 domain-containing protein 3	6	5	4.4	94800000	1.911	1.7985	3.38415
Q9R0N0	Galk1	Galactokinase	2	2	5.6	38400000	1.885	1.7725	3.33522
Q9CYL5	Glipr2	Golgi-associated plant pathogenesis-related protein 1	2	2	16.8	342000000	1.868	1.7555	3.30322
Q62443	Nptx1	Neuronal pentraxin-1	4	2	5	105000000	1.808	1.6955	3.19029
Q8BHJ6	Serinc5	Serine incorporator 5	5	3	5.4	183000000	1.791	1.6785	3.15829
Q9R1Q6	Tmem176b	Transmembrane protein 176B	3	2	4.9	911000000	1.786	1.6735	3.14888
Q8VHL0	Slc14a1	Urea transporter 1	2	2	4.4	25000000	1.761	1.6485	3.10183
P12032	Timp1	Metalloproteinase inhibitor 1	2	2	8.2	38400000	1.73	1.6175	3.04348
P97449	Anpep	Aminopeptidase N	10	4	5	194000000	1.701	1.5885	2.9889
P62965	Crabp1	Cellular retinoic acid-binding protein 1	4	3	23.3	79500000	1.694	1.5815	2.97572
Q62283	Tspan7	Tetraspanin-7	9	3	12.8	1690000000	1.685	1.5725	2.95878
Q9WV92	Epb41l3	Band 4.1-like protein 3	16	10	12.9	511000000	1.683	1.5705	2.95502
E9Q7X6	Heg1	Protein HEG homolog 1	8	4	3.2	78100000	1.652	1.5395	2.89667
Q6ZPF4	Fmnl3	Formin-like protein 3	3	3	2.5	398000000	1.651	1.5385	2.89479
Q61282	Acan	Aggrecan core protein	3	3	1.1	56700000	1.631	1.5185	2.85714
Q07235	Serpine2	Glia-derived nexin	2	2	5	25500000	1.626	1.5135	2.84773
P04202	Tgfb1	Transforming growth factor beta-1	2	2	5.3	40000000	1.621	1.5085	2.83832
Q9WTR5	Cdh13	Cadherin-13	10	6	9.3	433000000	1.587	1.4745	2.77433
Q9EPT5	Slco2a1	Solute carrier organic anion transporter family member 2A1	10	4	6.3	664000000	1.573	1.4605	2.74798
P11688	Itga5	Integrin alpha-5	8	5	5.1	488000000	1.548	1.4355	2.70092
Q00262	Stx2	Syntaxin-2	4	3	10.7	287000000	1.545	1.4325	2.69528
Q9QY06	Myo9b	Unconventional myosin-IXb	7	6	2.6	111000000	1.517	1.4045	2.64258
P70193	Lrig1	Leucine-rich repeats and immunoglobulin-like domains protein 1	4	4	3.9	70100000	1.462	1.3495	2.53906
Q8R2Q8	Bst2	Bone marrow stromal antigen 2	7	4	19.1	311000000	1.439	1.3265	2.49577
Q3V1G4	Olfml2b	Olfactomedin-like protein 2B	3	2	3.3	57400000	1.435	1.3225	2.48824
Q9JL26	Fmnl1	Formin-like protein 1	15	9	7.7	426000000	1.416	1.3035	2.45248
Q9DB72	Btbd17	BTB/POZ domain-containing protein 17	4	2	3.5	79400000	1.41	1.2975	2.44118
Q9JI58	Raet1d	Retinoic acid early-inducible protein 1-delta	6	3	10.8	177000000	1.41	1.2975	2.44118
Q62059	Vcan	Versican core protein	24	10	2.8	1730000000	1.405	1.2925	2.43177
Q05909	Ptprg	Receptor-type tyrosine-protein phosphatase gamma	5	5	3	141000000	1.404	1.2915	2.42989
O08532	Cacna2d1	Voltage-dependent calcium channel subunit alpha-2/delta-1	16	9	9.7	724000000	1.394	1.2815	2.41107
O08688	Capn5	Calpain-5	39	16	21.8	2200000000	1.388	1.2755	2.39978
Q6PDI6	Mindy2	Protein FAM63B	2	2	4.1	13900000	1.384	1.2715	2.39225
P97300	Nptn	Neuroplastin	3	2	4.7	189000000	1.38	1.2675	2.38472
P06837	Gap43	Neuromodulin	4	4	22	134000000	1.373	1.2605	2.37154
Q9JHE3	Asah2	Neutral ceramidase	5	2	3.3	119000000	1.371	1.2585	2.36778
P14069	S100a6	Protein S100-A6	7	3	22.4	2670000000	1.366	1.2535	2.35837
Q61398	Pcolce	Procollagen C-endopeptidase enhancer 1	5	4	11.1	185000000	1.362	1.2495	2.35084
Q08509	Eps8	Epidermal growth factor receptor kinase substrate 8	32	12	17.1	1220000000	1.356	1.2435	2.33955
Q04690	Nf1	Neurofibromin	4	2	0.5	58100000	1.346	1.2335	2.32072
P16092	Fgfr1	Fibroblast growth factor receptor 1	9	4	4.6	341000000	1.328	1.2155	2.28684
P62880	Gnb2	Guanine nucleotide-binding protein G(I)/G(S)/G(T) subunit beta-2	2	2	8.5	18900000	1.308	1.1955	2.2492
Q9WV34	Mpp2	MAGUK p55 subfamily member 2	4	3	4.1	147000000	1.294	1.1815	2.22285
Q5S248	Tmprss11e	Transmembrane protease serine 11E	7	4	10.6	315000000	1.279	1.1665	2.19462
Q9R0K7	Pmca2	Plasma membrane calcium-transporting ATPase 2	17	6	6.5	615000000	1.277	1.1645	2.19085
Q6S5J6	Krit1	Krev interaction trapped protein 1	4	2	2.7	65300000	1.256	1.1435	2.15133
Q68FF6	Git1	ARF GTPase-activating protein GIT1	2	2	1.8	50900000	1.25	1.1375	2.14004
Q8BL80	Arhgap22	Rho GTPase-activating protein 22	2	2	2.9	15700000	1.247	1.1345	2.13439
Q8K482	Emilin2	EMILIN-2	16	10	10.8	418000000	1.236	1.1235	2.11368
Q8BH16	Fbxl2	F-box/LRR-repeat protein 2	2	2	3.5	29900000	1.219	1.1065	2.08169
Q9D3X9	Mfap3l	Microfibrillar-associated protein 3-like	4	3	5.6	33200000	1.206	1.0935	2.05722
Q61490	Alcam	CD166 antigen	9	5	8.5	206000000	1.196	1.0835	2.0384
Q7TT50	Cdc42bpb	Serine/threonine-protein kinase MRCK beta	19	15	8.2	588000000	1.194	1.0815	2.03463
Q9Z2H5	Epb41l1	Band 4.1-like protein 1	9	4	5.8	104000000	1.179	1.0665	2.0064
Q8R366	Igsf8	Immunoglobulin superfamily member 8	18	6	11.6	6080000000	1.176	1.0635	2.00075
O54990	Prom1	Prominin-1	24	6	8.3	465000000	1.172	1.0595	1.99323
Q06890	Clu	Clusterin	6	5	10	143000000	1.165	1.0525	1.98005
P16330	Cnp	2',3'-cyclic-nucleotide 3'-phosphodiesterase	6	5	12.8	267000000	1.165	1.0525	1.98005
O35682	Myadm	Myeloid-associated differentiation marker	19	2	7.8	830000000	1.163	1.0505	1.97629
Q61738	Itga7	Integrin alpha-7	14	7	6.5	412000000	1.158	1.0455	1.96687
P35762	Cd81	CD81 antigen	28	3	13.9	3910000000	1.157	1.0445	1.96499
Q5XG71	Utp20	Small subunit processome component 20 homolog	2	2	0.3	47100000	1.154	1.0415	1.95935
Q8K1N2	Phldb2	Pleckstrin homology-like domain family B member 2	8	4	2.5	290000000	1.154	1.0415	1.95935
P35969	Vegfr1	Vascular endothelial growth factor receptor 1	3	2	0.8	70000000	1.147	1.0345	1.94617
P11438	Lamp1	Lysosome-associated membrane glycoprotein 1	12	4	9.1	1180000000	1.142	1.0295	1.93676
O08917	Flot1	Flotillin-1	13	8	16.1	622000000	1.137	1.0245	1.92735
Q8K1S3	Unc5b	Netrin receptor UNC5B	2	2	2.3	29500000	1.134	1.0215	1.9217
P37889	Fbln2	Fibulin-2	3	3	3	64400000	1.132	1.0195	1.91794
Q9JKZ2	Slc5a3	Sodium/myo-inositol cotransporter	3	3	3.3	63100000	1.132	1.0195	1.91794
Q9JIM1	Slc29a1	Equilibrative nucleoside transporter 1	8	3	6.9	1370000000	1.132	1.0195	1.91794
A2A699	Fam171a2	Protein FAM171A2	2	2	2.5	40100000	1.119	1.0065	1.89347
O08599	Stxbp1	Syntaxin-binding protein 1	5	4	8	46600000	1.116	1.0035	1.88782
Q6F3F9	Adgrg6	G-protein coupled receptor 126	4	3	2.4	32600000	1.113	1.0005	1.88218
