## Supplementary material for "Small Extracellular Vesicle Cargoes Associated with Lymph Node Metastasis in Head and Neck Cancer": Enriched in MOC1-SEVs

### Sheet: Supplementary Table 3
Supplementary Table S3: 68 proteins identified in MOC1-derived sEVs using Log2 fold change less than -1.0
accession_numbers	Gene name	entry_name	numSpectra	numPepsUnique	percentCoverage	totalIntensity	log2_iTRAQ_116_114_median	Normalized Log2 MOC2-/MOC1-sEVs	Z Score
P61161	Actr2	Actin-related protein 2	4	2	4.5	184000000	-0.896	-1.0085	-1.89911
P47963	Rpl13	60S ribosomal protein L13	2	2	9.4	44000000	-0.914	-1.0265	-1.93299
O55135	Eif6	Eukaryotic translation initiation factor 6	2	2	13.8	35700000	-0.921	-1.0335	-1.94617
Q9R269	Ppl	Periplakin	3	3	1.5	34000000	-0.933	-1.0455	-1.96875
Q9D8Y0	Efhd2	EF-hand domain-containing protein D2	3	2	6.6	49500000	-0.933	-1.0455	-1.96875
Q99JT2	Stk26	Serine/threonine-protein kinase MST4	3	3	8.8	8580000	-0.933	-1.0455	-1.96875
Q80YX1	Tnc Hxb	Tenascin	14	10	4.1	759000000	-0.935	-1.0475	-1.97252
O89050	Mkln1	Muskelin	3	3	4	81700000	-0.949	-1.0615	-1.99887
P47911	Rpl6	60S ribosomal protein L6	2	2	6.7	42100000	-0.953	-1.0655	-2.0064
Q9ERG0	Lima1	LIM domain and actin-binding protein 1	8	6	6.9	168000000	-0.959	-1.0715	-2.01769
P62806	H4c1	Histone H4	9	2	19.4	433000000	-0.959	-1.0715	-2.01769
Q9JLI8	Sart3	Squamous cell carcinoma antigen recognized by T-cells 3	2	2	1.5	48000000	-0.96	-1.0725	-2.01957
Q99K48	Nono	Non-POU domain-containing octamer-binding protein	2	2	3.1	24700000	-0.96	-1.0725	-2.01957
P70372	Elavl1	ELAV-like protein 1	5	2	6.7	86300000	-0.979	-1.0915	-2.05533
Q9D952	Evpl	Envoplakin	6	4	1.8	53000000	-0.984	-1.0965	-2.06475
P61255	Rpl26	60S ribosomal protein L26	6	3	16.5	327000000	-0.987	-1.0995	-2.07039
P61358	Rpl27	60S ribosomal protein L27	3	2	10.2	102000000	-1	-1.1125	-2.09486
Q922M3	Kctd10	BTB/POZ domain-containing adapter for CUL3-mediated RhoA degradation protein 3	6	4	12.6	155000000	-1.007	-1.1195	-2.10804
Q8BG05	Hnrnpa3	Heterogeneous nuclear ribonucleoprotein A3	2	2	3.9	130000000	-1.01	-1.1225	-2.11368
Q99020	Hnrnpab	Heterogeneous nuclear ribonucleoprotein A/B	3	2	9.4	38700000	-1.027	-1.1395	-2.14568
P17879	Hspa1b	Heat shock 70 kDa protein 1B	60	12	23.2	8780000000	-1.027	-1.1395	-2.14568
P10854	H2bc14	Histone H2B type 1-M	6	3	18.2	150000000	-1.04	-1.1525	-2.17015
P14148	Rpl7	60S ribosomal protein L7	8	3	9.6	197000000	-1.044	-1.1565	-2.17768
O70255	Mpzl2	Myelin protein zero-like protein 2	3	3	14.4	568000000	-1.051	-1.1635	-2.19085
B7ZNG0	Kif7	Kinesin-like protein KIF7	2	2	0.8	30400000	-1.052	-1.1645	-2.19273
Q9CR57	Rpl14	60S ribosomal protein L14	7	4	12.4	879000000	-1.055	-1.1675	-2.19838
P68433	H3c1	Histone H3.1	5	3	14.7	183000000	-1.086	-1.1985	-2.25673
Q99K51	Pls3	Plastin-3	27	10	13.4	2190000000	-1.089	-1.2015	-2.26237
P29341	Pabpc1	Polyadenylate-binding protein 1	16	8	12.7	519000000	-1.096	-1.2085	-2.27555
Q61772	Epha7	Ephrin type-A receptor 7	12	8	6.9	222000000	-1.108	-1.2205	-2.29814
P62852	Rps25	40S ribosomal protein S25	3	3	17.6	573000000	-1.117	-1.2295	-2.31508
P27659	Rpl3	60S ribosomal protein L3	6	5	9.6	225000000	-1.127	-1.2395	-2.3339
Q8BZ20	Parp12	Poly [ADP-ribose] polymerase 12	5	3	4.7	85800000	-1.129	-1.2415	-2.33766
Q9D709	Tmem79	Transmembrane protein 79	4	2	5.1	158000000	-1.129	-1.2415	-2.33766
Q9CXI3	Moxd1	DBH-like monooxygenase protein 1	2	2	3.7	56000000	-1.142	-1.2545	-2.36213
Q8BGV3	Tacstd2	Tumor-associated calcium signal transducer 2	8	5	11	375000000	-1.142	-1.2545	-2.36213
Q9DC53	Cpne8	Copine-8	9	6	10.2	477000000	-1.205	-1.3175	-2.48071
P09803	Cdh1	Cadherin-1	21	10	10	1100000000	-1.217	-1.3295	-2.50329
O70479	Tnfaip1	BTB/POZ domain-containing adapter for CUL3-mediated RhoA degradation protein 2	4	3	9.1	66200000	-1.242	-1.3545	-2.55035
Q8CJ26	Nradd	Death domain-containing membrane protein NRADD	4	4	16.2	103000000	-1.254	-1.3665	-2.57293
P22437	Ptgs1	Prostaglandin G/H synthase 1	4	4	8.4	86700000	-1.259	-1.3715	-2.58234
Q02248	Ctnnb1	Catenin beta-1	24	8	10.1	2230000000	-1.267	-1.3795	-2.5974
Q9Z138	Ror2	Tyrosine-protein kinase transmembrane receptor ROR2	4	4	3.3	89400000	-1.276	-1.3885	-2.61434
P56677	St14	Suppressor of tumorigenicity 14 protein homolog	8	6	6.9	372000000	-1.279	-1.3915	-2.61999
Q9DCT8	Crip2	Cysteine-rich protein 2	5	2	13.9	197000000	-1.301	-1.4135	-2.6614
P18828	Sdc1	Syndecan-1	3	2	9.3	216000000	-1.313	-1.4255	-2.68398
Q9Z0T9	Itgb6	Integrin beta-6	2	2	2	28500000	-1.316	-1.4285	-2.68963
P26231	Ctnna1	Catenin alpha-1	52	21	23.5	4570000000	-1.372	-1.4845	-2.79503
O35902	Dsg3	Desmoglein-3	8	4	4.9	106000000	-1.374	-1.4865	-2.79879
A2AP18	Plch2	1-phosphatidylinositol 4,5-bisphosphate phosphodiesterase eta-2	6	6	4.3	147000000	-1.375	-1.4875	-2.80068
Q61503	Nt5e	5'-nucleotidase	16	8	12.5	1490000000	-1.416	-1.5285	-2.87785
P14824	Anxa6	Annexin A6	78	26	39.8	5630000000	-1.437	-1.5495	-2.91737
Q02257	Jup	Junction plakoglobin	33	11	14.8	1310000000	-1.444	-1.5565	-2.93055
Q6P253	Dmkn	Dermokine	4	2	4.4	44400000	-1.451	-1.5635	-2.94372
Q07563	Col17a1	Collagen alpha-1(XVII) chain	6	4	2.9	148000000	-1.465	-1.5775	-2.97007
P28231	Gjb3	Gap junction beta-3 protein	6	2	9.6	985000000	-1.507	-1.6195	-3.04912
P47962	Rpl5	60S ribosomal protein L5	3	3	9	48200000	-1.596	-1.7085	-3.21664
P30999	Ctnnd1	Catenin delta-1	24	11	12.3	892000000	-1.61	-1.7225	-3.24299
Q9Z0K8	Vnn1	Pantetheinase	5	2	5	280000000	-1.67	-1.7825	-3.35592
Q91YK8	Lypd3	Ly6/PLAUR domain-containing protein 3	2	2	4.4	80900000	-1.752	-1.8645	-3.51026
P62761	Vsnl1	Visinin-like protein 1	8	5	23	188000000	-1.812	-1.9245	-3.62319
O70456	Sfn	14-3-3 protein sigma	36	10	34.2	4370000000	-2.048	-2.1605	-4.06738
Q9Z0F7	Sncg	Gamma-synuclein	7	4	38.2	330000000	-2.064	-2.1765	-4.0975
P22935	Crabp2	Cellular retinoic acid-binding protein 2	4	2	10.8	92400000	-2.066	-2.1785	-4.10126
P23242	Gja1	Gap junction alpha-1 protein	8	4	9.1	2050000000	-2.149	-2.2615	-4.25748
O09131	Gsto1	Glutathione S-transferase omega-1	5	4	15.8	813000000	-2.269	-2.3815	-4.48334
P43406	Itgav	Integrin alpha-V	8	6	5.4	321000000	-2.423	-2.5355	-4.7732
Q812A2	Srgap3	SLIT-ROBO Rho GTPase-activating protein 3	4	2	1.6	247000000	-5.037	-5.1495	-9.6932
