## Supplementary material for "Small Extracellular Vesicle Cargoes Associated with Lymph Node Metastasis in Head and Neck Cancer": Gene Ontology

### Sheet: Supplementary Table 4
Supplementary Table S4: Gene Ontology categories of selected proteins enriched in MOC2-SEVs.
Category	Gene name	Description	Normalized Log2 MOC2-SEVs/MOC1-sEVs
Neurogenesis	NPTXR	Neuronal pentraxin receptor	2.1465
	SYT1	Synaptotagmin-1	1.9145
	NPTX1	Neuronal pentraxin-1	1.6955
	TGFB1	Transforming growth factor beta-1	1.5085
	NPTN	Neuroplastin/Stromal cell-derived receptor 1 (SDR-1/SDFR-1)	1.2675
	ALCAM	CD166 antigen	1.0835
	PROM1	Prominin-1/CD133	1.0595
	STXBP1	Syntaxin-binding protein 1/MUNC18-1	1.0035
Angiogenesis/blood vessel development	TGFB1	Transforming growth factor beta-1	1.5085
	ITGA5	Integrin alpha-5	1.4355
	NF1	Neurofibromin	1.2335
Regulation of cell migration	TIMP1	Metalloproteinase inhibitor 1	1.6175
	TGFB1	Transforming growth factor beta-1	1.5085
	ITGA5	Integrin alpha-5	1.4355
	NF1	Neurofibromin-1	1.2335
	CD81	CD81 antigen	1.0445
Extracellular matrix organization	COL5A1	Collagen alpha-1(V) chain	2.5275
	ITGA1	Integrin alpha-1	1.9325
	TGFB1	Transforming growth factor beta-1	1.5085
	ITGA5	Integrin alpha-5	1.4355
