## Supplementary material for "Small Extracellular Vesicle Cargoes Associated with Lymph Node Metastasis in Head and Neck Cancer": Gene Ontology

### Sheet: Supplementary Table 5
Supplementary Table S5: Gene Ontology categories of selected proteins enriched in MOC1-SEVs.
Category	Gene name	Description	Normalized Log2 FC
Infectious diseases/immune modulators	SFN	14-3-3 protein sigma/Epithelial cell marker protein 1/Stratifin	-2.1605
	NT5E/CD73	5'-nucleotidase/ecto-5’-nucleotidase	-1.5285
	SDC1	Syndecan-1	-1.4255
RNA binding/rRNA processing	RPL5	60S ribosomal protein L5	-1.7085
	RPL3	60S ribosomal protein L3	-1.2395
	HNRNPAB	Heterogeneous nuclear ribonucleoprotein A/B	-1.1395
	HNRNPA3	Heterogeneous nuclear ribonucleoprotein A3	-1.1225
	NONO	Non-POU domain-containing octamer-binding protein	-1.0725
	SART3/p110	Squamous cell carcinoma antigen recognized by T-cells 3	-1.0725
	EIF6	Eukaryotic translation initiation factor 6	-1.0335
Cell adhesion	ITGAV	Integrin alpha-V	-2.5355
	VNN1	Pantetheinase	-1.7825
	COL17A1	Collagen alpha-1(XVII) chain	-1.5775
	ITGB6	Integrin beta-6	-1.4285
	CDH1	Cadherin-1	-1.3295
