## Supplementary material for "Small Extracellular Vesicle Cargoes Associated with Lymph Node Metastasis in Head and Neck Cancer": Antibodies list

### Sheet: Antibodies List
Supplemetary Table 6: Antibodies used in this study
Antibody conjugate	Supplier	Catalog
anti-CD9	Abcam	#ab236630
anti-CD63		#ab68418
anti-CD81		#ab79559
anti-TSG101		#ab30871
anti-NF-H		#ab8135
anti-Pan-CK		#ab9377
anti-TUBBIII		#ab182027
anti-FLOT1	BD Transduction Laboratories	#610821
anti-MUNC18-1	Cell Signalling Technology	#13414
anti-CD73		#13160
anti-EIF6		#3263
anti-ALIX		#2171S
anti-CD8		#DYW27
anti-CD31		#77699
anti-CD45		#D3F8Q
anti-ITGA5		#4705S
anti-HRS		#150875
anti-TGFB1		#3711S
anti-Beta actin		#4970S
anti-NPTX1	ThermoFisher SCIENTIFIC	#206565-1-AP
anti-14-3-3 PAN PAB		#510700
anti-RPL5		#PA527539
anti-NF1		#A300140A
anti-VNN1		#PA5112785
anti-NPTR		#ANR-193
anti-S100A6		#MA5322511
anti-CD166		#MA542565
anti-SYT1		#MA547124
